# Plant-plant communication in tomato: mechanisms underpinning information transfer between plants

**DOI:** 10.64898/2026.11.03.763850

**Authors:** Claude Castella, Guy Costagliola, Doriane Dumont, Kenia Quinzoni, Anne-Violette Lavoir, Bernard Caromel, Alan Kergunteuil

**Affiliations:** INRAE, PSH, F-84000 Avignon, France; Université Côte D’Azur, INRAE, UMR ISA, 06000, Nice, France; INRAE, GAFL, CS 60094, F-84140, Montfavet, France

**Keywords:** plant-plant communication, defence priming, information theory, volatile organic compound, chemodiversity, *Solanum lycopersicum*, tomato leafminer

## Abstract

- As evidences about plant-plant communication are mounting, we lack a mechanistic understanding of intricate events occurring inside and among pairs of plants. This is needed to untangle proximal causes explaining how volatiles emitted by herbivore-attacked plants can enhance plant defence in intact neighbouring plant. A comprehensive knowledge of these interactions may favour their integration in trait-based agroecological frameworks.
- Based on an original experiment set-up, we connected infested sender plants and intact receiver plants during 3 days. We monitored metabolomic reprogramming of sender plant and progressive adjustments in their volatile emissions. Plant-plant communication was tested according to metabolomic priming of receiver plant. Information transfer was tracked with kinetics of volatile profiles and chemodiversity metrics grounded in information theory.
- Our results show that sender plants infested with Phtorimae absoluta undergo deep reconfiguration of immune systems and balance their emissions of mono- and sesqui-terpenoids over 3 days. These changes in airborne cues result in similar reprograming of immune system in receiver plants. Additionally, we observed herbivory-driven relationships between chemodiversity of volatile profiles produced by sender and receiver plants.
- Both metabolome and volatilome suggest that plant-plant communication operates as mirror effects with receiver plants matching up their defences on that of sender plants. From an adaptative standpoint, this supports the idea that information conveyed among plants is explicit enough to warn receiver plant against appropriate stress.
- More generally, this study points that information transfer could rely not only on composition but also on chemodiversity of volatile cues. We discuss implications related to cue detection at the molecular scale and cue propagation at the plant cover scale. Bridging composition and chemodiversity of volatile cues opens interesting avenues to study the efficiency of communication system in noisy environments.
