## Supplementary material for "Plant-plant communication in tomato: mechanisms underpinning information transfer between plants": Metadata related to volatile collection

Lab_id	Plant	General_status	Specific_status	VOC_source	Sowing	T0	Glass_bell	Capture_24h	Capture_48h	Capture_72h	Capture_120h	Leaf_mass	Fresh_mass
23942	P31	Emitter	infested	NA	26-mai	23-juin	A1	C49491	C51380	C49452	NA	0.24	23.81
23943	P32	Receiver	HIPV	P31	26-mai	23-juin	A2	C38840	C51514	C51562	C49497	0.26	25.59
23944	P33	Emitter	infested	NA	26-mai	23-juin	B1	C49332	C494865	C51532	NA	0.21	14.89
23945	P34	Receiver	HIPV	P33	26-mai	23-juin	B2	C49325	C51389	C49361	C494685	0.24	24.83
23946	P35	Emitter	uninfested	NA	26-mai	23-juin	C1	C49433	C51502	C51445	NA	0.15	26.43
23947	P36	Receiver	UPV	P35	26-mai	23-juin	C2	C38844	C51530	C49368	C38845	0.16	17.09
23948	P37	Emitter	infested	NA	02-juin	30-juin	A1	NA	C51550	C38840	NA	0.11	19.82
23949	P38	Receiver	HIPV	P37	02-juin	30-juin	A2	NA	C38757	C49433	C51514	0.2	12.27
23950	P39	Emitter	uninfested	NA	02-juin	30-juin	B1	NA	C49436	C49325	NA	0.17	9.38
23951	P40	Receiver	UPV	P39	02-juin	30-juin	B2	NA	C38770	C38844	C49465	0.12	10.13
23952	P41	Emitter	uninfested	NA	02-juin	30-juin	C1	NA	C49430	C49332	NA	0.16	8.88
23953	P42	Receiver	UPV	P41	02-juin	30-juin	C2	NA	C49400	C51380	C51389	0.12	11.49
23954	P43	Emitter	infested	NA	09-juin	07-juil	A1	C49491	C49368	C38791	NA	0.15	14.42
23955	P44	Receiver	HIPV	P43	09-juin	07-juil	A2	C51562	C38828	C49490	C49443	0.16	14.43
23956	P45	Emitter	infested	NA	09-juin	07-juil	B1	C51530	C49497	C49399	NA	0.13	14.67
23957	P46	Receiver	HIPV	P45	09-juin	07-juil	B2	C51532	C49485	C49403	C38758	0.16	13.09
23958	P47	Emitter	uninfested	NA	09-juin	07-juil	C1	C49452	C51445	C38779	NA	0.21	14.92
23959	P48	Receiver	UPV	P47	09-juin	07-juil	C2	C49361	C51502	C38842	C49412	0.14	10.77
23960	P49	Emitter	infested	NA	16-juin	14-juil	A1	C49424	C38845	C49325	NA	0.15	25.17
23961	P50	Receiver	HIPV	P49	16-juin	14-juil	A2	H0235843	C38844	C51550	C49436	0.16	26.45
23962	P51	Emitter	uninfested	NA	16-juin	14-juil	B1	C38840	C49433	C51380	NA	0.17	17.2
23963	P52	Receiver	UPV	P51	16-juin	14-juil	B2	H0241162	C49332	C38757	C49430	0.12	31.27
23964	P53	Emitter	uninfested	NA	16-juin	14-juil	C1	C49465	C51552	C51514	NA	0.18	17.21
23965	P54	Receiver	UPV	P53	16-juin	14-juil	C2	H0235682	C49100	C38770	C51389	0.22	22.72
23966	P55	Emitter	infested	NA	23-juin	21-juil	A1	C51562	C49361	C38842	NA	0.2	22.38
23967	P56	Receiver	HIPV	P55	23-juin	21-juil	A2	C49485	C49497	C49399	C49352	0.19	25.61
23968	P57	Emitter	uninfested	NA	23-juin	21-juil	B1	C49491	C49368	C38779	NA	0.18	22.19
23969	P58	Receiver	UPV	P57	23-juin	21-juil	B2	C51532	C38758	C49490	C51445	0.16	30.18
23970	P59	Blank_pot	Blank_pot	NA	23-juin	21-juil	C1	C51530	C38828	C49403	NA	NA	NA
23971	P60	Blank_pot	Blank_pot	NA	23-juin	21-juil	C2	C49452	C49443	C38791	C49400	NA	NA
23972	P61	Emitter	infested	NA	30-juin	28-juil	A1	C51550	C49430	C49465	NA	0.08	39.6
23973	P62	Receiver	HIPV	P61	30-juin	28-juil	A2	C51514	C51552	C38840	C49403	0.31	53.43
23974	P63	Emitter	infested	NA	30-juin	28-juil	B1	C51380	C49412	C38844	NA	0.12	52.71
23975	P64	Receiver	HIPV	P63	30-juin	28-juil	B2	C49436	C49332	C49424	C49325	0.19	50.82
23976	P65	Emitter	uninfested	NA	30-juin	28-juil	C1	C38757	C51389	C38845	NA	0.1	43.92
23977	P66	Receiver	UPV	P65	30-juin	28-juil	C2	C38770	C49433	C51502	C38791	0.25	58.09
