## Supplementary material for "Plant-plant communication in tomato: mechanisms underpinning information transfer between plants": Metadata related to leaf sampling

Sequence	Ionisation	Lab_id	Plant_id	Treatment	Mass_powder
PSH_211025_013	positive	23947	P36	Re_UPV	53.8
PSH_211025_014	positive	23960	P49	Em_inf	45.2
PSH_211025_015	positive	23977	P66	Re_UPV	55.4
PSH_211025_016	positive	23963	P52	Re_UPV	49.2
PSH_211025_017	positive	23950	P39	Em_con	49.1
PSH_211025_018	positive	23966	P55	Em_inf	58.8
PSH_211025_019	positive	23957	P46	Re_HIPV	41.1
PSH_211025_020	positive	23965	P54	Re_UPV	59
PSH_211025_021	positive	23948	P37	Em_inf	50.1
PSH_211025_022	positive	23943	P32	Re_HIPV	54.7
PSH_211025_023	positive	blank_taxifolin	blank_taxifolin	blank_taxifolin	NA
PSH_211025_024	positive	blank_system	blank_system	blank_system	NA
PSH_211025_025	positive	QC	QC	QC	NA
PSH_211025_029	positive	23976	P65	Em_con	41
PSH_211025_030	positive	23956	P45	Em_inf	51.8
PSH_211025_031	positive	23944	P33	Em_inf	60.4
PSH_211025_032	positive	23972	P61	Em_inf	56
PSH_211025_033	positive	23964	P53	Em_con	42.9
PSH_211025_034	positive	23962	P51	Em_con	46.5
PSH_211025_035	positive	23959	P48	Re_UPV	47.1
PSH_211025_036	positive	23968	P57	Em_con	51.4
PSH_211025_037	positive	23974	P63	Em_inf	51.9
PSH_211025_038	positive	23955	P44	Re_HIPV	53.6
PSH_211025_039	positive	QC	QC	QC	NA
PSH_211025_040	positive	23949	P38	Re_HIPV	49.1
PSH_211025_041	positive	23942	P31	Em_inf	51.8
PSH_211025_042	positive	23946	P35	Em_con	49.9
PSH_211025_043	positive	23951	P40	Re_UPV	48.3
PSH_211025_044	positive	23969	P58	Re_UPV	49.2
PSH_211025_045	positive	23952	P41	Em_con	48.1
PSH_211025_046	positive	23973	P62	Re_HIPV	48.7
PSH_211025_047	positive	23975	P64	Re_HIPV	47.5
PSH_211025_048	positive	23961	P50	Re_HIPV	60.7
PSH_211025_049	positive	23958	P47	Em_con	46.7
PSH_211025_050	positive	blank_taxifolin	blank_taxifolin	blank_taxifolin	NA
PSH_211025_051	positive	blank_system	blank_system	blank_system	NA
PSH_211025_052	positive	QC	QC	QC	NA
PSH_211025_053	positive	23945	P34	Re_HIPV	61
PSH_211025_054	positive	23953	P42	Re_UPV	47.9
PSH_211025_055	positive	23967	P56	Re_HIPV	48.6
PSH_211025_056	positive	23954	P43	Em_inf	58.1
PSH_211025_067	positive	QC	QC	QC	NA
PSH_211025_068	negative	blank_taxifolin	blank_taxifolin	blank_taxifolin	NA
PSH_211025_069	negative	blank_system	blank_system	blank_system	NA
PSH_211025_070	negative	QC	QC	QC	NA
PSH_211025_071	negative	23947	P36	Re_UPV	53.8
PSH_211025_072	negative	23960	P49	Em_inf	45.2
PSH_211025_073	negative	23977	P66	Re_UPV	55.4
PSH_211025_074	negative	23963	P52	Re_UPV	49.2
PSH_211025_075	negative	23950	P39	Em_con	49.1
PSH_211025_076	negative	23966	P55	Em_inf	58.8
PSH_211025_077	negative	23957	P46	Re_HIPV	41.1
PSH_211025_078	negative	23965	P54	Re_UPV	59
PSH_211025_079	negative	23948	P37	Em_inf	50.1
PSH_211025_080	negative	23943	P32	Re_HIPV	54.7
PSH_211025_081	negative	23976	P65	Em_con	41
PSH_211025_082	negative	23956	P45	Em_inf	51.8
PSH_211025_083	negative	23944	P33	Em_inf	60.4
PSH_211025_084	negative	23972	P61	Em_inf	56
PSH_211025_085	negative	23964	P53	Em_con	42.9
PSH_211025_086	negative	23962	P51	Em_con	46.5
PSH_211025_087	negative	23959	P48	Re_UPV	47.1
PSH_211025_088	negative	23968	P57	Em_con	51.4
PSH_211025_089	negative	23974	P63	Em_inf	51.9
PSH_211025_090	negative	23955	P44	Re_HIPV	53.6
PSH_211025_091	negative	23949	P38	Re_HIPV	49.1
PSH_211025_092	negative	23942	P31	Em_inf	51.8
PSH_211025_093	negative	23946	P35	Em_con	49.9
PSH_211025_094	negative	23951	P40	Re_UPV	48.3
PSH_211025_095	negative	23969	P58	Re_UPV	49.2
PSH_211025_096	negative	23952	P41	Em_con	48.1
PSH_211025_097	negative	23973	P62	Re_HIPV	48.7
PSH_211025_098	negative	23975	P64	Re_HIPV	47.5
PSH_211025_099	negative	23961	P50	Re_HIPV	60.7
PSH_211025_100	negative	23958	P47	Em_con	46.7
PSH_211025_101	negative	blank_taxifolin	blank_taxifolin	blank_taxifolin	NA
PSH_211025_102	negative	blank_system	blank_system	blank_system	NA
PSH_211025_103	negative	QC	QC	QC	NA
PSH_211025_104	negative	23945	P34	Re_HIPV	61
PSH_211025_105	negative	23953	P42	Re_UPV	47.9
PSH_211025_106	negative	23967	P56	Re_HIPV	48.6
PSH_211025_107	negative	23954	P43	Em_inf	58.1
PSH_211025_136	negative	blank_taxifolin	blank_taxifolin	blank_taxifolin	NA
PSH_211025_137	negative	blank_system	blank_system	blank_system	NA
PSH_211025_138	negative	QC	QC	QC	NA
PSH_211025_139	positive	blank_taxifolin	blank_taxifolin	blank_taxifolin	NA
PSH_211025_140	positive	blank_system	blank_system	blank_system	NA
PSH_211025_141	positive	QC	QC	QC	NA
